# Bronchus-associated macrophages efficiently capture and present soluble inhaled antigens and are capable of local Th2 cell activation

**DOI:** 10.1101/2020.09.18.247742

**Authors:** Xin-Zi Tang, Lieselotte S. M. Kreuk, Cynthia Cho, Ross J. Metzger, Christopher D. C. Allen

**Author notes:** Correspondence should be addressed to: Christopher D. C. Allen, Ph.D. Address: UCSF CVRI, Box 3122 555 Mission Bay Blvd San Francisco, CA 94143, USA.

## Abstract

In allergic asthma, allergen inhalation leads to local Th2 cell activation and peribronchial inflammation. However, the mechanisms for local antigen capture and presentation remain unclear. By two-photon microscopy, we established that soluble antigens in the bronchial airway lumen were efficiently captured and presented by a population of CD11c^+^ interstitial macrophages with high CX3CR1-GFP and MHC class II expression. We refer to these cells as Bronchus-Associated Macrophages (BAMs) based on their localization underneath the bronchial epithelium. BAMs were enriched in collagen-rich regions near some airway branchpoints, where inhaled antigens are likely to deposit. BAMs engaged in extended interactions with effector Th2 cells and promoted Th2 cytokine production. BAMs were also often in contact with dendritic cells (DCs). After exposure to inflammatory stimuli, DCs migrated to draining lymph nodes, whereas BAMs remained lung resident. We propose that BAMs act as local antigen presenting cells in the lung and also transfer antigen to DCs.
