## Supplementary File 4 for "Bronchus-associated macrophages efficiently capture and present soluble inhaled antigens and are capable of local Th2 cell activation"

### Sheet: Sheet1
Supplementary file 4: Table of exact p values
Figure	Comparison	p value
1G	Airway vs Alveoli in CX3CR1-GFP mice, no. of cells per unit volume	3.78207e-05
1I	Airway vs Alveoli in CD11c-YFP mice, no. of cells per unit volume	7.35133e-06
2E	CX3CR1-GFP vs CD11c-YFP, OVA sum fluorescence intensity per cell	3.17934e-18
	CX3CR1-GFP vs CD11c-YFP OVA geometric MFI per imaging field	0.000100792
2G	CX3CR1-GFP vs CD11c-YFP, Cell sphericity (per cell)	1.03799e-19
	CX3CR1-GFP vs CD11c-YFP, median sphericity per imaging field	0.000175673
2H	CX3CR1-GFP vs CD11c-YFP, Cell length longest axes (per cell)	9.77874e-11
	CX3CR1-GFP vs CD11c-YFP, mean cell length longest axes per imaging field	0.00409076
2 - suppl 3 B	CX3CR1-GFP vs CD11c-YFP, OVA geometric MFI	0.000101704
2 - suppl 3 D	CX3CR1-GFP vs CD11c-YFP, freq among OVA++ cells	3.99303e-05
7B	gMFI of CD80 on cDCs vs BAMs	6.2714e-07
	gMFI of CD86 on cDCs vs BAMs	2.77812e-09
7G	Unchallenged vs challenged, CX3CR1-GFP interaction time with OT-II T cells	1.44223e-15
8A	Displacement length, BAMs vs DCs	5.645e-27
8B	Mean Displacement per video, BAMs vs DCs	0.000662238
8C	Mean Track Speed per video, BAMs vs DCs	0.000945934
8D	Mean Track Length per video, BAMs vs DCs	0.000274954
8J	%PE+ in DCs vs Ly6C+ in lymph node	6.31768e-07
